# Implementing N-terminomics and machine learning to probe *in vivo* Nt-arginylation

**DOI:** 10.1101/2025.04.09.646507

**Authors:** Shinyeong Ju, Laxman Nawale, Seonjeong Lee, Jung Gi Kim, Hankyul Lee, Narae Park, Dong Hyun Kim, Hyunjoo Cha-Molstad, Cheolju Lee

## Abstract

N-terminal arginylation (Nt-arginylation) serves as a protein degradation signal in both the ubiquitin-proteasome system and the autophagy-lysosomal pathway. However, the scarcity of arginylated proteins in cells and limitations in current identification methods have hindered progress in this field. In this study, we developed a novel integrated approach that combines N-terminomics (N-terminomic enrichment, LC-MS/MS, and tandem database search) with advanced machine learning-based filtering strategies to successfully identify *in vivo* Nt-arginylation with unprecedented sensitivity and specificity. By utilizing Arg-starting peptides from missed cleavage products as physicochemical proxies for ATE1-mediated Nt-arginylation, we trained a transfer learning-based model to predict MS2 spectra and retention times of candidate peptides. Additionally, near-isobaric modifications were filtered by statistically analyzing mass error deviations in MS2 fragment ions. Using this approach, we identified 134 Nt-arginylation sites in thapsigargin-treated HeLa cells, revealing a significant increase of Nt-arginylome under unfolded protein response (UPR) stress. Arginylated proteins originate from various organelles, including ER, nucleus and mitochondria. Notably, arginylation frequently occurred at sites processed by caspases or where signal peptides had been cleaved. Several proteins identified in our arginylome study were validated for their interaction with the R-catcher, an Nt-Arginylation bait derived from the p62 ZZ domain. Temporal profiling of N-terminal arginylation sites post-stress induction via targeted proteomics revealed a sequential response pattern. The UPR signal transducer ATF4 exhibited the most rapid increase, followed by N-terminal arginylation of caspase-3 substrates, and subsequently by arginylation at signal peptide cleavage sites among endoplasmic reticulum proteins. Our novel machine learning-based filtering methodologies enable the discovery of rare post-translational modifications by implementing specialized filtering strategies tailored to the unique physicochemical properties of terminal modifications, with potential applications in biomarker discovery, drug target identification, and elucidation of disease-specific protein regulation mechanism.
