## Supplementary Data 7 for "Implementing N-terminomics and machine learning to probe *in vivo* Nt-arginylation"

### Sheet: Sheet1
Gene(Protein)|Position	Sequence	SITE	Cleavage
CENPU|49	RDSDVSSIGR	Nt-arginylated	Caspase-3
CENPU|49	NSDVSSIGR	Unmodified	Caspase-3
CPSF7|33	RDVLTATSQPSDDR	Nt-arginylated	Caspase-3
CPSF7|33	DVLTATSQPSDDR	Unmodified	Caspase-3
EIF4B|46	RDLEGDVSTTWHSNDDDVYR	Nt-arginylated	Caspase-3
EIF4B|46	DLEGDVSTTWHSNDDDVYR	Unmodified	Caspase-3
FLNA|1502	RDADGTQTVNYVPSR	Nt-arginylated	Caspase-3
FLNA|1502	NADGTQTVNYVPSR	Unmodified	Caspase-3
LSM3|7	REQQTTNTVEEPLDLIR	Nt-arginylated	Caspase-3
LSM3|7	QQQTTNTVEEPLDLIR	Unmodified	Caspase-3
PRTC01	SSAAPPPPPR	Unmodified	ISTDs
PRTC02	GISNEGQNASIK	Unmodified	ISTDs
PRTC03	HVLTSIGEK	Unmodified	ISTDs
PRTC04	DIPVPKPK	Unmodified	ISTDs
PRTC05	IGDYAGIK	Unmodified	ISTDs
PRTC06	TASEFDSAIAQDK	Unmodified	ISTDs
PRTC07	SAAGAFGPELSR	Unmodified	ISTDs
PRTC08	ELGQSGVDTYLQTK	Unmodified	ISTDs
PRTC09	GLILVGGYGTR	Unmodified	ISTDs
PRTC10	GILFVGSGVSGGEEGAR	Unmodified	ISTDs
PRTC11	SFANQPLEVVYSK	Unmodified	ISTDs
PRTC12	LTILEELR	Unmodified	ISTDs
PRTC13	NGFILDGFPR	Unmodified	ISTDs
PRTC14	ELASGLSFPVGFK	Unmodified	ISTDs
CALR|18	REPAVYFK	Nt-arginylated	Signal
CALR|18	EPAVYFK	Unmodified	Signal
ENG|26	RETVHCDLQPVGPER	Nt-arginylated	Signal
ENG|26	ETVHCDLQPVGPER	Unmodified	Signal
ERO1A|24	REEQPPETAAQR	Nt-arginylated	Signal
ERO1A|24	EEQPPETAAQR	Unmodified	Signal
FBLN1|30	RDVLLEACCADGHR	Nt-arginylated	Signal
FBLN1|30	DVLLEACCADGHR	Unmodified	Signal
FKBP11|26	REAGLETESPVR	Nt-arginylated	Signal
FKBP11|26	EAGLETESPVR	Unmodified	Signal
HSP90B1|22	RDDEVDVDGTVEEDLGK	Nt-arginylated	Signal
HSP90B1|22	DDEVDVDGTVEEDLGK	Unmodified	Signal
HSP90B1|24	REVDVDGTVEEDLGK	Nt-arginylated	Signal
HSP90B1|24	EVDVDGTVEEDLGK	Unmodified	Signal
IGFBP4|22	RDEAIHCPPCSEEK	Nt-arginylated	Signal
IGFBP4|22	DEAIHCPPCSEEK	Unmodified	Signal
P4HB|18	RDAPEEEDHVLVLR	Nt-arginylated	Signal
P4HB|18	DAPEEEDHVLVLR	Unmodified	Signal
PDIA3|26	RDVLELTDDNFESR	Nt-arginylated	Signal
PDIA3|26	DVLELTDDNFESR	Unmodified	Signal
TMEM59|36	REAFDSVLGDTASCHR	Nt-arginylated	Signal
TMEM59|36	EAFDSVLGDTASCHR	Unmodified	Signal
TNFRSF12A|28	REQAPGTAPCSR	Nt-arginylated	Signal
TNFRSF12A|28	EQAPGTAPCSR	Unmodified	Signal
MTHFD2|36	REAVVISGR	Nt-arginylated	Transit
MTHFD2|36	EAVVISGR	Unmodified	Transit
SHMT2|27	REHSNAAQTQTGEANR	Nt-arginylated	Transit
SHMT2|27	QHSNAAQTQTGEANR	Unmodified	Transit
SSBP1|17	RESETTTSLVLER	Nt-arginylated	Transit
SSBP1|17	ESETTTSLVLER	Unmodified	Transit
UQCRHL|15	RDPEEEEEEEEELVDPLTTVR	Nt-arginylated	Transit
UQCRHL|15	DPEEEEEEEEELVDPLTTVR	Unmodified	Transit
ATF4|76	EDAFSGTDWMLEK	Unmodified	UPR proteins
BAX|66	IGDELDSNMELQR	Unmodified	UPR proteins
BCL2|130	FATVVEELFR	Unmodified	UPR proteins
CASP3|29	SGISLDNSYK	Unmodified	UPR proteins
ERN1|280	LTPTLYVGK	Unmodified	UPR proteins
SQSTM1|421	NYDIGAALDTIQYSK	Unmodified	UPR proteins
